# Molecular Drivers of Tumor Progression in Microsatellite Stable *APC* Mutation-Negative Colorectal Cancers

**DOI:** 10.1101/2021.09.14.460319

**Authors:** Adam Grant, Rosa M. Xicola, Vivian Nguyen, James Lim, Curtis Thorne, Bodour Salhia, Xavier Llor, Nathan Ellis, Megha Padi

## Abstract

**Background:** The tumor suppressor gene adenomatous polyposis coli (*APC*) is the initiating mutation in approximately 80% of all colorectal cancers (CRC), underscoring the importance of aberrant regulation of intracellular WNT signaling in CRC development. Recent studies have found that early-onset CRC exhibits an increased proportion of tumors lacking an *APC* mutation. We set out to identify mechanisms underlying *APC* mutation-negative (*APC*^*mut–*^) CRCs.

**Methods:** We analyzed data from The Cancer Genome Atlas to compare clinical phenotypes, somatic mutations, copy number variations, gene fusions, RNA expression, and DNA methylation profiles between *APC*^*mut–*^ and *APC* mutation-positive (*APC*^*mut+*^) microsatellite stable CRCs.

**Results:** Transcriptionally, *APC*^*mut–*^ CRCs clustered into two approximately equal groups. Cluster One was associated with enhanced mitochondrial activation. Cluster Two was strikingly associated with genetic inactivation or decreased RNA expression of the WNT antagonist *RNF43*, increased expression of the WNT agonist *RSPO3*, activating mutation of *BRAF*, or increased methylation and decreased expression of *AXIN2. APC*^*mut–*^ CRCs exhibited evidence of increased immune cell infiltration, with significant correlation between M2 macrophages and *RSPO3*.

**Conclusions:** *APC*^*mut–*^ CRCs comprise two groups of tumors characterized by enhanced mitochondrial activation or increased sensitivity to extracellular WNT, suggesting that they could be respectively susceptible to inhibition of these pathways.
