## Supplementary File 1 for "Molecular Drivers of Tumor Progression in Microsatellite Stable *APC* Mutation-Negative Colorectal Cancers"

Dataset	Sample	Status	Cluster
TCGA	TCGA-3L-AA1B-01	APC_mut+	NA
TCGA	TCGA-4N-A93T-01	APC_mut+	NA
TCGA	TCGA-5M-AAT4-01	APC_mut+	NA
TCGA	TCGA-5M-AATE-01	APC_mut+	NA
TCGA	TCGA-A6-2671-01	APC_mut+	NA
TCGA	TCGA-A6-2671-11	Normal	NA
TCGA	TCGA-A6-2674-01	APC_mut-	CL2
TCGA	TCGA-A6-2675-01	APC_mut+	NA
TCGA	TCGA-A6-2675-11	Normal	NA
TCGA	TCGA-A6-2677-01	APC_mut+	NA
TCGA	TCGA-A6-2678-11	Normal	NA
TCGA	TCGA-A6-2679-01	APC_mut+	NA
TCGA	TCGA-A6-2679-11	Normal	NA
TCGA	TCGA-A6-2680-01	APC_mut-	CL1
TCGA	TCGA-A6-2680-11	Normal	NA
TCGA	TCGA-A6-2681-01	APC_mut+	NA
TCGA	TCGA-A6-2681-11	Normal	NA
TCGA	TCGA-A6-2682-01	APC_mut+	NA
TCGA	TCGA-A6-2682-11	Normal	NA
TCGA	TCGA-A6-2683-11	Normal	NA
TCGA	TCGA-A6-2684-01	APC_mut+	NA
TCGA	TCGA-A6-2684-11	Normal	NA
TCGA	TCGA-A6-2685-01	APC_mut+	NA
TCGA	TCGA-A6-2685-11	Normal	NA
TCGA	TCGA-A6-2686-11	Normal	NA
TCGA	TCGA-A6-3807-01	APC_mut+	NA
TCGA	TCGA-A6-3810-01	APC_mut+	NA
TCGA	TCGA-A6-4105-01	APC_mut+	NA
TCGA	TCGA-A6-4107-01	APC_mut-	CL1
TCGA	TCGA-A6-4107-11	Normal	NA
TCGA	TCGA-A6-5656-01	APC_mut+	NA
TCGA	TCGA-A6-5657-01	APC_mut+	NA
TCGA	TCGA-A6-5659-01	APC_mut+	NA
TCGA	TCGA-A6-5659-11	Normal	NA
TCGA	TCGA-A6-5660-01	APC_mut+	NA
TCGA	TCGA-A6-5662-11	Normal	NA
TCGA	TCGA-A6-5664-01	APC_mut+	NA
TCGA	TCGA-A6-5665-11	Normal	NA
TCGA	TCGA-A6-5666-01	APC_mut+	NA
TCGA	TCGA-A6-5667-01	APC_mut+	NA
TCGA	TCGA-A6-5667-11	Normal	NA
TCGA	TCGA-A6-6137-01	APC_mut+	NA
TCGA	TCGA-A6-6138-01	APC_mut+	NA
TCGA	TCGA-A6-6142-01	APC_mut+	NA
TCGA	TCGA-A6-6648-01	APC_mut+	NA
TCGA	TCGA-A6-6649-01	APC_mut-	CL2
TCGA	TCGA-A6-6650-01	APC_mut-	CL1
TCGA	TCGA-A6-6651-01	APC_mut-	CL2
TCGA	TCGA-A6-6652-01	APC_mut+	NA
TCGA	TCGA-A6-6654-01	APC_mut+	NA
TCGA	TCGA-A6-6782-01	APC_mut+	NA
TCGA	TCGA-A6-A565-01	APC_mut+	NA
TCGA	TCGA-A6-A566-01	APC_mut+	NA
TCGA	TCGA-A6-A567-01	APC_mut+	NA
TCGA	TCGA-A6-A56B-01	APC_mut+	NA
TCGA	TCGA-AA-3488-01	APC_mut-	CL1
TCGA	TCGA-AA-3488-11	Normal	NA
TCGA	TCGA-AA-3489-01	APC_mut+	NA
TCGA	TCGA-AA-3489-11	Normal	NA
TCGA	TCGA-AA-3492-11	Normal	NA
TCGA	TCGA-AA-3494-01	APC_mut+	NA
TCGA	TCGA-AA-3494-11	Normal	NA
TCGA	TCGA-AA-3495-01	APC_mut+	NA
TCGA	TCGA-AA-3495-11	Normal	NA
TCGA	TCGA-AA-3496-01	APC_mut-	CL1
TCGA	TCGA-AA-3496-11	Normal	NA
TCGA	TCGA-AA-3502-01	APC_mut+	NA
TCGA	TCGA-AA-3502-11	Normal	NA
TCGA	TCGA-AA-3506-01	APC_mut+	NA
TCGA	TCGA-AA-3506-11	Normal	NA
TCGA	TCGA-AA-3509-11	Normal	NA
TCGA	TCGA-AA-3510-11	Normal	NA
TCGA	TCGA-AA-3511-01	APC_mut+	NA
TCGA	TCGA-AA-3511-11	Normal	NA
TCGA	TCGA-AA-3514-11	Normal	NA
TCGA	TCGA-AA-3516-11	Normal	NA
TCGA	TCGA-AA-3517-11	Normal	NA
TCGA	TCGA-AA-3518-11	Normal	NA
TCGA	TCGA-AA-3520-11	Normal	NA
TCGA	TCGA-AA-3522-11	Normal	NA
TCGA	TCGA-AA-3525-11	Normal	NA
TCGA	TCGA-AA-3527-11	Normal	NA
TCGA	TCGA-AA-3530-01	APC_mut+	NA
TCGA	TCGA-AA-3531-11	Normal	NA
TCGA	TCGA-AA-3534-11	Normal	NA
TCGA	TCGA-AA-3655-01	APC_mut+	NA
TCGA	TCGA-AA-3655-11	Normal	NA
TCGA	TCGA-AA-3660-01	APC_mut-	CL1
TCGA	TCGA-AA-3660-11	Normal	NA
TCGA	TCGA-AA-3662-01	APC_mut+	NA
TCGA	TCGA-AA-3662-11	Normal	NA
TCGA	TCGA-AA-3663-11	Normal	NA
TCGA	TCGA-AA-3664-01	APC_mut-	CL2
TCGA	TCGA-AA-3666-01	APC_mut+	NA
TCGA	TCGA-AA-3667-01	APC_mut+	NA
TCGA	TCGA-AA-3673-01	APC_mut+	NA
TCGA	TCGA-AA-3675-01	APC_mut+	NA
TCGA	TCGA-AA-3678-01	APC_mut+	NA
TCGA	TCGA-AA-3679-01	APC_mut+	NA
TCGA	TCGA-AA-3680-01	APC_mut+	NA
TCGA	TCGA-AA-3681-01	APC_mut+	NA
TCGA	TCGA-AA-3684-01	APC_mut+	NA
TCGA	TCGA-AA-3685-01	APC_mut+	NA
TCGA	TCGA-AA-3688-01	APC_mut+	NA
TCGA	TCGA-AA-3692-01	APC_mut+	NA
TCGA	TCGA-AA-3693-01	APC_mut+	NA
TCGA	TCGA-AA-3695-01	APC_mut+	NA
TCGA	TCGA-AA-3696-01	APC_mut+	NA
TCGA	TCGA-AA-3697-01	APC_mut+	NA
TCGA	TCGA-AA-3697-11	Normal	NA
TCGA	TCGA-AA-3712-01	APC_mut+	NA
TCGA	TCGA-AA-3712-11	Normal	NA
TCGA	TCGA-AA-3713-11	Normal	NA
TCGA	TCGA-AA-3812-01	APC_mut+	NA
TCGA	TCGA-AA-3814-01	APC_mut+	NA
TCGA	TCGA-AA-3818-01	APC_mut+	NA
TCGA	TCGA-AA-3819-01	APC_mut-	CL1
TCGA	TCGA-AA-3837-01	APC_mut+	NA
TCGA	TCGA-AA-3841-01	APC_mut+	NA
TCGA	TCGA-AA-3842-01	APC_mut-	CL1
TCGA	TCGA-AA-3844-01	APC_mut-	CL1
TCGA	TCGA-AA-3846-01	APC_mut+	NA
TCGA	TCGA-AA-3848-01	APC_mut+	NA
TCGA	TCGA-AA-3850-01	APC_mut+	NA
TCGA	TCGA-AA-3851-01	APC_mut+	NA
TCGA	TCGA-AA-3852-01	APC_mut+	NA
TCGA	TCGA-AA-3854-01	APC_mut+	NA
TCGA	TCGA-AA-3855-01	APC_mut+	NA
TCGA	TCGA-AA-3856-01	APC_mut+	NA
TCGA	TCGA-AA-3858-01	APC_mut+	NA
TCGA	TCGA-AA-3860-01	APC_mut+	NA
TCGA	TCGA-AA-3866-01	APC_mut+	NA
TCGA	TCGA-AA-3867-01	APC_mut-	CL1
TCGA	TCGA-AA-3869-01	APC_mut+	NA
TCGA	TCGA-AA-3870-01	APC_mut-	CL2
TCGA	TCGA-AA-3872-01	APC_mut+	NA
TCGA	TCGA-AA-3875-01	APC_mut-	CL1
TCGA	TCGA-AA-3930-01	APC_mut+	NA
TCGA	TCGA-AA-3939-01	APC_mut+	NA
TCGA	TCGA-AA-3941-01	APC_mut-	CL2
TCGA	TCGA-AA-3952-01	APC_mut+	NA
TCGA	TCGA-AA-3955-01	APC_mut+	NA
TCGA	TCGA-AA-3956-01	APC_mut+	NA
TCGA	TCGA-AA-3968-01	APC_mut+	NA
TCGA	TCGA-AA-3971-01	APC_mut+	NA
TCGA	TCGA-AA-3972-01	APC_mut+	NA
TCGA	TCGA-AA-3973-01	APC_mut+	NA
TCGA	TCGA-AA-3975-01	APC_mut+	NA
TCGA	TCGA-AA-3976-01	APC_mut+	NA
TCGA	TCGA-AA-3979-01	APC_mut+	NA
TCGA	TCGA-AA-3982-01	APC_mut+	NA
TCGA	TCGA-AA-3986-01	APC_mut+	NA
TCGA	TCGA-AA-3989-01	APC_mut-	CL1
TCGA	TCGA-AA-3994-01	APC_mut+	NA
TCGA	TCGA-AA-A004-01	APC_mut-	CL1
TCGA	TCGA-AA-A017-01	APC_mut+	NA
TCGA	TCGA-AA-A01C-01	APC_mut+	NA
TCGA	TCGA-AA-A01S-01	APC_mut+	NA
TCGA	TCGA-AA-A01T-01	APC_mut+	NA
TCGA	TCGA-AA-A01V-01	APC_mut+	NA
TCGA	TCGA-AA-A01X-01	APC_mut+	NA
TCGA	TCGA-AA-A01Z-01	APC_mut+	NA
TCGA	TCGA-AA-A024-01	APC_mut+	NA
TCGA	TCGA-AA-A02E-01	APC_mut+	NA
TCGA	TCGA-AA-A02F-01	APC_mut+	NA
TCGA	TCGA-AA-A02H-01	APC_mut+	NA
TCGA	TCGA-AA-A02O-01	APC_mut+	NA
TCGA	TCGA-AA-A02W-01	APC_mut+	NA
TCGA	TCGA-AA-A02Y-01	APC_mut-	CL1
TCGA	TCGA-AA-A03F-01	APC_mut+	NA
TCGA	TCGA-AA-A03J-01	APC_mut+	NA
TCGA	TCGA-AD-6548-01	APC_mut+	NA
TCGA	TCGA-AD-6888-01	APC_mut+	NA
TCGA	TCGA-AD-6890-01	APC_mut+	NA
TCGA	TCGA-AD-6899-01	APC_mut+	NA
TCGA	TCGA-AD-6901-01	APC_mut+	NA
TCGA	TCGA-AD-6963-01	APC_mut+	NA
TCGA	TCGA-AD-6965-01	APC_mut+	NA
TCGA	TCGA-AD-A5EK-01	APC_mut+	NA
TCGA	TCGA-AF-2687-01	APC_mut+	NA
TCGA	TCGA-AF-2689-11	Normal	NA
TCGA	TCGA-AF-2690-01	APC_mut+	NA
TCGA	TCGA-AF-2691-11	Normal	NA
TCGA	TCGA-AF-2692-11	Normal	NA
TCGA	TCGA-AF-2693-01	APC_mut+	NA
TCGA	TCGA-AF-3400-11	Normal	NA
TCGA	TCGA-AF-3911-01	APC_mut+	NA
TCGA	TCGA-AF-3913-01	APC_mut+	NA
TCGA	TCGA-AF-4110-01	APC_mut+	NA
TCGA	TCGA-AF-5654-11	Normal	NA
TCGA	TCGA-AF-6136-01	APC_mut-	CL2
TCGA	TCGA-AF-6655-01	APC_mut+	NA
TCGA	TCGA-AF-6672-01	APC_mut-	CL2
TCGA	TCGA-AF-A56K-01	APC_mut+	NA
TCGA	TCGA-AF-A56L-01	APC_mut+	NA
TCGA	TCGA-AF-A56N-01	APC_mut+	NA
TCGA	TCGA-AG-3591-01	APC_mut+	NA
TCGA	TCGA-AG-3592-01	APC_mut+	NA
TCGA	TCGA-AG-3725-01	APC_mut+	NA
TCGA	TCGA-AG-3725-11	Normal	NA
TCGA	TCGA-AG-3726-01	APC_mut+	NA
TCGA	TCGA-AG-3727-01	APC_mut+	NA
TCGA	TCGA-AG-3728-01	APC_mut+	NA
TCGA	TCGA-AG-3731-01	APC_mut+	NA
TCGA	TCGA-AG-3731-11	Normal	NA
TCGA	TCGA-AG-3732-01	APC_mut-	CL2
TCGA	TCGA-AG-3732-11	Normal	NA
TCGA	TCGA-AG-3742-01	APC_mut+	NA
TCGA	TCGA-AG-3742-11	Normal	NA
TCGA	TCGA-AG-3878-01	APC_mut+	NA
TCGA	TCGA-AG-3881-01	APC_mut+	NA
TCGA	TCGA-AG-3882-01	APC_mut+	NA
TCGA	TCGA-AG-3883-01	APC_mut+	NA
TCGA	TCGA-AG-3885-01	APC_mut+	NA
TCGA	TCGA-AG-3887-01	APC_mut+	NA
TCGA	TCGA-AG-3890-01	APC_mut+	NA
TCGA	TCGA-AG-3893-01	APC_mut+	NA
TCGA	TCGA-AG-3894-01	APC_mut+	NA
TCGA	TCGA-AG-3896-01	APC_mut+	NA
TCGA	TCGA-AG-3898-01	APC_mut+	NA
TCGA	TCGA-AG-3901-01	APC_mut+	NA
TCGA	TCGA-AG-3902-01	APC_mut+	NA
TCGA	TCGA-AG-3909-01	APC_mut+	NA
TCGA	TCGA-AG-4001-01	APC_mut+	NA
TCGA	TCGA-AG-4008-01	APC_mut+	NA
TCGA	TCGA-AG-4015-01	APC_mut+	NA
TCGA	TCGA-AG-4021-01	APC_mut+	NA
TCGA	TCGA-AG-4022-01	APC_mut+	NA
TCGA	TCGA-AG-A008-01	APC_mut+	NA
TCGA	TCGA-AG-A00C-01	APC_mut+	NA
TCGA	TCGA-AG-A011-01	APC_mut+	NA
TCGA	TCGA-AG-A014-01	APC_mut+	NA
TCGA	TCGA-AG-A015-01	APC_mut+	NA
TCGA	TCGA-AG-A016-01	APC_mut-	CL1
TCGA	TCGA-AG-A01J-01	APC_mut+	NA
TCGA	TCGA-AG-A01L-01	APC_mut+	NA
TCGA	TCGA-AG-A01N-01	APC_mut+	NA
TCGA	TCGA-AG-A01W-01	APC_mut+	NA
TCGA	TCGA-AG-A01W-11	Normal	NA
TCGA	TCGA-AG-A01Y-01	APC_mut+	NA
TCGA	TCGA-AG-A01Y-11	Normal	NA
TCGA	TCGA-AG-A020-01	APC_mut+	NA
TCGA	TCGA-AG-A020-11	Normal	NA
TCGA	TCGA-AG-A023-01	APC_mut+	NA
TCGA	TCGA-AG-A026-01	APC_mut+	NA
TCGA	TCGA-AG-A02N-11	Normal	NA
TCGA	TCGA-AG-A02X-01	APC_mut+	NA
TCGA	TCGA-AG-A032-01	APC_mut+	NA
TCGA	TCGA-AG-A036-11	Normal	NA
TCGA	TCGA-AH-6544-01	APC_mut+	NA
TCGA	TCGA-AH-6547-01	APC_mut-	CL2
TCGA	TCGA-AH-6643-01	APC_mut+	NA
TCGA	TCGA-AH-6643-11	Normal	NA
TCGA	TCGA-AH-6644-01	APC_mut+	NA
TCGA	TCGA-AH-6897-01	APC_mut+	NA
TCGA	TCGA-AH-6903-01	APC_mut+	NA
TCGA	TCGA-AU-3779-01	APC_mut+	NA
TCGA	TCGA-AY-4070-01	APC_mut-	CL2
TCGA	TCGA-AY-4071-01	APC_mut+	NA
TCGA	TCGA-AY-5543-01	APC_mut+	NA
TCGA	TCGA-AY-6196-01	APC_mut-	CL2
TCGA	TCGA-AY-6386-01	APC_mut+	NA
TCGA	TCGA-AY-A54L-01	APC_mut+	NA
TCGA	TCGA-AY-A69D-01	APC_mut+	NA
TCGA	TCGA-AY-A71X-01	APC_mut+	NA
TCGA	TCGA-AY-A8YK-01	APC_mut+	NA
TCGA	TCGA-AZ-4308-01	APC_mut+	NA
TCGA	TCGA-AZ-4323-01	APC_mut-	CL2
TCGA	TCGA-AZ-4614-01	APC_mut-	CL2
TCGA	TCGA-AZ-4616-01	APC_mut+	NA
TCGA	TCGA-AZ-4681-01	APC_mut+	NA
TCGA	TCGA-AZ-4682-01	APC_mut+	NA
TCGA	TCGA-AZ-4684-01	APC_mut-	CL1
TCGA	TCGA-AZ-5403-01	APC_mut-	CL1
TCGA	TCGA-AZ-5407-01	APC_mut+	NA
TCGA	TCGA-AZ-6598-11	Normal	NA
TCGA	TCGA-AZ-6599-01	APC_mut+	NA
TCGA	TCGA-AZ-6599-11	Normal	NA
TCGA	TCGA-AZ-6600-01	APC_mut+	NA
TCGA	TCGA-AZ-6600-11	Normal	NA
TCGA	TCGA-AZ-6601-11	Normal	NA
TCGA	TCGA-AZ-6603-01	APC_mut+	NA
TCGA	TCGA-AZ-6603-11	Normal	NA
TCGA	TCGA-AZ-6605-01	APC_mut+	NA
TCGA	TCGA-AZ-6605-11	Normal	NA
TCGA	TCGA-AZ-6606-01	APC_mut+	NA
TCGA	TCGA-AZ-6607-01	APC_mut-	CL2
TCGA	TCGA-AZ-6608-01	APC_mut+	NA
TCGA	TCGA-BM-6198-01	APC_mut-	CL2
TCGA	TCGA-CA-5254-01	APC_mut-	CL2
TCGA	TCGA-CA-5255-01	APC_mut-	CL2
TCGA	TCGA-CA-5256-01	APC_mut-	CL1
TCGA	TCGA-CA-5796-01	APC_mut-	CL2
TCGA	TCGA-CA-5797-01	APC_mut+	NA
TCGA	TCGA-CA-6715-01	APC_mut+	NA
TCGA	TCGA-CA-6719-01	APC_mut+	NA
TCGA	TCGA-CI-6619-01	APC_mut+	NA
TCGA	TCGA-CI-6620-01	APC_mut+	NA
TCGA	TCGA-CI-6621-01	APC_mut+	NA
TCGA	TCGA-CI-6622-01	APC_mut+	NA
TCGA	TCGA-CI-6623-01	APC_mut+	NA
TCGA	TCGA-CI-6624-01	APC_mut+	NA
TCGA	TCGA-CK-4947-01	APC_mut+	NA
TCGA	TCGA-CK-4948-01	APC_mut+	NA
TCGA	TCGA-CK-4950-01	APC_mut+	NA
TCGA	TCGA-CK-4952-01	APC_mut+	NA
TCGA	TCGA-CK-5914-01	APC_mut+	NA
TCGA	TCGA-CK-5915-01	APC_mut+	NA
TCGA	TCGA-CK-6747-01	APC_mut+	NA
TCGA	TCGA-CK-6748-01	APC_mut+	NA
TCGA	TCGA-CK-6751-01	APC_mut+	NA
TCGA	TCGA-CL-4957-01	APC_mut+	NA
TCGA	TCGA-CL-5917-01	APC_mut+	NA
TCGA	TCGA-CL-5918-01	APC_mut+	NA
TCGA	TCGA-CM-4744-01	APC_mut+	NA
TCGA	TCGA-CM-4747-01	APC_mut-	CL1
TCGA	TCGA-CM-4748-01	APC_mut+	NA
TCGA	TCGA-CM-4750-01	APC_mut-	CL1
TCGA	TCGA-CM-4751-01	APC_mut-	CL2
TCGA	TCGA-CM-4752-01	APC_mut+	NA
TCGA	TCGA-CM-5341-01	APC_mut+	NA
TCGA	TCGA-CM-5344-01	APC_mut+	NA
TCGA	TCGA-CM-5348-01	APC_mut-	CL2
TCGA	TCGA-CM-5349-01	APC_mut+	NA
TCGA	TCGA-CM-5860-01	APC_mut+	NA
TCGA	TCGA-CM-5862-01	APC_mut-	CL1
TCGA	TCGA-CM-5863-01	APC_mut+	NA
TCGA	TCGA-CM-5864-01	APC_mut+	NA
TCGA	TCGA-CM-5868-01	APC_mut+	NA
TCGA	TCGA-CM-6161-01	APC_mut-	CL1
TCGA	TCGA-CM-6163-01	APC_mut+	NA
TCGA	TCGA-CM-6164-01	APC_mut+	NA
TCGA	TCGA-CM-6165-01	APC_mut+	NA
TCGA	TCGA-CM-6167-01	APC_mut+	NA
TCGA	TCGA-CM-6168-01	APC_mut+	NA
TCGA	TCGA-CM-6169-01	APC_mut+	NA
TCGA	TCGA-CM-6170-01	APC_mut+	NA
TCGA	TCGA-CM-6172-01	APC_mut+	NA
TCGA	TCGA-CM-6675-01	APC_mut+	NA
TCGA	TCGA-CM-6676-01	APC_mut+	NA
TCGA	TCGA-CM-6677-01	APC_mut+	NA
TCGA	TCGA-CM-6678-01	APC_mut+	NA
TCGA	TCGA-CM-6679-01	APC_mut+	NA
TCGA	TCGA-CM-6680-01	APC_mut+	NA
TCGA	TCGA-D5-5537-01	APC_mut+	NA
TCGA	TCGA-D5-5538-01	APC_mut+	NA
TCGA	TCGA-D5-5539-01	APC_mut+	NA
TCGA	TCGA-D5-5540-01	APC_mut-	CL1
TCGA	TCGA-D5-5541-01	APC_mut+	NA
TCGA	TCGA-D5-6529-01	APC_mut-	CL2
TCGA	TCGA-D5-6531-01	APC_mut+	NA
TCGA	TCGA-D5-6532-01	APC_mut+	NA
TCGA	TCGA-D5-6533-01	APC_mut+	NA
TCGA	TCGA-D5-6534-01	APC_mut-	CL2
TCGA	TCGA-D5-6535-01	APC_mut+	NA
TCGA	TCGA-D5-6536-01	APC_mut+	NA
TCGA	TCGA-D5-6537-01	APC_mut+	NA
TCGA	TCGA-D5-6538-01	APC_mut+	NA
TCGA	TCGA-D5-6539-01	APC_mut-	CL2
TCGA	TCGA-D5-6541-01	APC_mut+	NA
TCGA	TCGA-D5-6898-01	APC_mut+	NA
TCGA	TCGA-D5-6920-01	APC_mut+	NA
TCGA	TCGA-D5-6922-01	APC_mut+	NA
TCGA	TCGA-D5-6924-01	APC_mut+	NA
TCGA	TCGA-D5-6926-01	APC_mut+	NA
TCGA	TCGA-D5-6929-01	APC_mut+	NA
TCGA	TCGA-D5-6931-01	APC_mut+	NA
TCGA	TCGA-D5-6932-01	APC_mut+	NA
TCGA	TCGA-D5-7000-01	APC_mut+	NA
TCGA	TCGA-DC-4745-01	APC_mut+	NA
TCGA	TCGA-DC-4749-01	APC_mut+	NA
TCGA	TCGA-DC-5337-01	APC_mut+	NA
TCGA	TCGA-DC-5869-01	APC_mut+	NA
TCGA	TCGA-DC-6154-01	APC_mut+	NA
TCGA	TCGA-DC-6155-01	APC_mut-	CL1
TCGA	TCGA-DC-6157-01	APC_mut+	NA
TCGA	TCGA-DC-6158-01	APC_mut+	NA
TCGA	TCGA-DC-6160-01	APC_mut+	NA
TCGA	TCGA-DC-6681-01	APC_mut+	NA
TCGA	TCGA-DC-6682-01	APC_mut+	NA
TCGA	TCGA-DC-6683-01	APC_mut+	NA
TCGA	TCGA-DM-A0X9-01	APC_mut+	NA
TCGA	TCGA-DM-A0XD-01	APC_mut+	NA
TCGA	TCGA-DM-A0XF-01	APC_mut+	NA
TCGA	TCGA-DM-A1D0-01	APC_mut+	NA
TCGA	TCGA-DM-A1D4-01	APC_mut+	NA
TCGA	TCGA-DM-A1D6-01	APC_mut+	NA
TCGA	TCGA-DM-A1D7-01	APC_mut+	NA
TCGA	TCGA-DM-A1D8-01	APC_mut+	NA
TCGA	TCGA-DM-A1D9-01	APC_mut+	NA
TCGA	TCGA-DM-A1DA-01	APC_mut+	NA
TCGA	TCGA-DM-A1DB-01	APC_mut+	NA
TCGA	TCGA-DM-A1HA-01	APC_mut+	NA
TCGA	TCGA-DM-A280-01	APC_mut+	NA
TCGA	TCGA-DM-A282-01	APC_mut-	CL1
TCGA	TCGA-DM-A285-01	APC_mut+	NA
TCGA	TCGA-DM-A288-01	APC_mut+	NA
TCGA	TCGA-DM-A28A-01	APC_mut+	NA
TCGA	TCGA-DM-A28C-01	APC_mut+	NA
TCGA	TCGA-DM-A28E-01	APC_mut+	NA
TCGA	TCGA-DM-A28F-01	APC_mut+	NA
TCGA	TCGA-DM-A28G-01	APC_mut-	CL1
TCGA	TCGA-DM-A28H-01	APC_mut+	NA
TCGA	TCGA-DM-A28K-01	APC_mut+	NA
TCGA	TCGA-DM-A28M-01	APC_mut+	NA
TCGA	TCGA-DT-5265-01	APC_mut-	CL2
TCGA	TCGA-DY-A0XA-01	APC_mut+	NA
TCGA	TCGA-DY-A1DC-01	APC_mut+	NA
TCGA	TCGA-DY-A1DD-01	APC_mut+	NA
TCGA	TCGA-DY-A1DF-01	APC_mut+	NA
TCGA	TCGA-DY-A1DG-01	APC_mut+	NA
TCGA	TCGA-DY-A1H8-01	APC_mut+	NA
TCGA	TCGA-EF-5830-01	APC_mut+	NA
TCGA	TCGA-EF-5831-01	APC_mut-	CL1
TCGA	TCGA-EI-6506-01	APC_mut+	NA
TCGA	TCGA-EI-6508-01	APC_mut+	NA
TCGA	TCGA-EI-6509-01	APC_mut+	NA
TCGA	TCGA-EI-6510-01	APC_mut+	NA
TCGA	TCGA-EI-6511-01	APC_mut+	NA
TCGA	TCGA-EI-6512-01	APC_mut+	NA
TCGA	TCGA-EI-6513-01	APC_mut+	NA
TCGA	TCGA-EI-6514-01	APC_mut+	NA
TCGA	TCGA-EI-6881-01	APC_mut+	NA
TCGA	TCGA-EI-6883-01	APC_mut+	NA
TCGA	TCGA-EI-6884-01	APC_mut+	NA
TCGA	TCGA-EI-6885-01	APC_mut+	NA
TCGA	TCGA-EI-7002-01	APC_mut+	NA
TCGA	TCGA-EI-7004-01	APC_mut-	CL2
TCGA	TCGA-F4-6459-01	APC_mut+	NA
TCGA	TCGA-F4-6460-01	APC_mut+	NA
TCGA	TCGA-F4-6461-01	APC_mut+	NA
TCGA	TCGA-F4-6463-01	APC_mut+	NA
TCGA	TCGA-F4-6569-01	APC_mut+	NA
TCGA	TCGA-F4-6704-01	APC_mut-	CL2
TCGA	TCGA-F4-6704-11	Normal	NA
TCGA	TCGA-F4-6805-01	APC_mut-	CL2
TCGA	TCGA-F4-6806-01	APC_mut+	NA
TCGA	TCGA-F4-6807-01	APC_mut-	CL2
TCGA	TCGA-F4-6808-01	APC_mut+	NA
TCGA	TCGA-F4-6809-01	APC_mut+	NA
TCGA	TCGA-F4-6854-01	APC_mut-	CL1
TCGA	TCGA-F4-6855-01	APC_mut+	NA
TCGA	TCGA-F5-6464-01	APC_mut+	NA
TCGA	TCGA-F5-6465-01	APC_mut+	NA
TCGA	TCGA-F5-6571-01	APC_mut+	NA
TCGA	TCGA-F5-6702-01	APC_mut+	NA
TCGA	TCGA-F5-6810-01	APC_mut+	NA
TCGA	TCGA-F5-6811-01	APC_mut+	NA
TCGA	TCGA-F5-6812-01	APC_mut+	NA
TCGA	TCGA-F5-6813-01	APC_mut+	NA
TCGA	TCGA-F5-6861-01	APC_mut-	CL1
TCGA	TCGA-F5-6863-01	APC_mut+	NA
TCGA	TCGA-F5-6864-01	APC_mut+	NA
TCGA	TCGA-G4-6293-01	APC_mut+	NA
TCGA	TCGA-G4-6294-01	APC_mut+	NA
TCGA	TCGA-G4-6295-01	APC_mut+	NA
TCGA	TCGA-G4-6295-11	Normal	NA
TCGA	TCGA-G4-6297-01	APC_mut+	NA
TCGA	TCGA-G4-6297-11	Normal	NA
TCGA	TCGA-G4-6298-01	APC_mut+	NA
TCGA	TCGA-G4-6298-11	Normal	NA
TCGA	TCGA-G4-6299-01	APC_mut-	CL2
TCGA	TCGA-G4-6302-11	Normal	NA
TCGA	TCGA-G4-6303-01	APC_mut+	NA
TCGA	TCGA-G4-6306-01	APC_mut+	NA
TCGA	TCGA-G4-6307-01	APC_mut+	NA
TCGA	TCGA-G4-6310-01	APC_mut+	NA
TCGA	TCGA-G4-6311-01	APC_mut+	NA
TCGA	TCGA-G4-6311-11	Normal	NA
TCGA	TCGA-G4-6314-01	APC_mut+	NA
TCGA	TCGA-G4-6314-11	Normal	NA
TCGA	TCGA-G4-6315-01	APC_mut+	NA
TCGA	TCGA-G4-6317-01	APC_mut+	NA
TCGA	TCGA-G4-6320-11	Normal	NA
TCGA	TCGA-G4-6321-01	APC_mut-	CL2
TCGA	TCGA-G4-6322-01	APC_mut+	NA
TCGA	TCGA-G4-6322-11	Normal	NA
TCGA	TCGA-G4-6323-01	APC_mut+	NA
TCGA	TCGA-G4-6625-01	APC_mut+	NA
TCGA	TCGA-G4-6625-11	Normal	NA
TCGA	TCGA-G4-6626-01	APC_mut+	NA
TCGA	TCGA-G4-6627-01	APC_mut+	NA
TCGA	TCGA-G5-6233-01	APC_mut-	CL2
TCGA	TCGA-G5-6235-01	APC_mut+	NA
TCGA	TCGA-G5-6572-01	APC_mut+	NA
TCGA	TCGA-G5-6641-01	APC_mut+	NA
TCGA	TCGA-NH-A50T-01	APC_mut+	NA
TCGA	TCGA-NH-A50U-01	APC_mut+	NA
TCGA	TCGA-NH-A50V-01	APC_mut-	CL2
TCGA	TCGA-NH-A6GA-01	APC_mut+	NA
TCGA	TCGA-NH-A6GB-01	APC_mut+	NA
TCGA	TCGA-NH-A6GC-01	APC_mut+	NA
TCGA	TCGA-NH-A8F8-01	APC_mut+	NA
TCGA	TCGA-QG-A5YV-01	APC_mut+	NA
TCGA	TCGA-QG-A5YX-01	APC_mut-	CL1
TCGA	TCGA-QG-A5Z1-01	APC_mut+	NA
TCGA	TCGA-QL-A97D-01	APC_mut+	NA
TCGA	TCGA-RU-A8FL-01	APC_mut+	NA
TCGA	TCGA-SS-A7HO-01	APC_mut+	NA
TCGA	TCGA-T9-A92H-01	APC_mut+	NA
GSE35896	GSM877126	APC_mut+	NA
GSE35896	GSM877128	APC_mut-	CL1
GSE35896	GSM877129	APC_mut-	CL2
GSE35896	GSM877130	APC_mut-	CL1
GSE35896	GSM877131	APC_mut+	NA
GSE35896	GSM877132	APC_mut+	NA
GSE35896	GSM877133	APC_mut+	NA
GSE35896	GSM877134	APC_mut+	NA
GSE35896	GSM877135	APC_mut+	NA
GSE35896	GSM877136	APC_mut+	NA
GSE35896	GSM877137	APC_mut+	NA
GSE35896	GSM877139	APC_mut+	NA
GSE35896	GSM877141	APC_mut+	NA
GSE35896	GSM877142	APC_mut-	CL2
GSE35896	GSM877143	APC_mut+	NA
GSE35896	GSM877144	APC_mut-	CL2
GSE35896	GSM877145	APC_mut+	NA
GSE35896	GSM877146	APC_mut-	CL1
GSE35896	GSM877147	APC_mut-	CL2
GSE35896	GSM877148	APC_mut-	CL1
GSE35896	GSM877149	APC_mut+	NA
GSE35896	GSM877151	APC_mut-	CL1
GSE35896	GSM877152	APC_mut-	CL1
GSE35896	GSM877153	APC_mut-	CL2
GSE35896	GSM877154	APC_mut+	NA
GSE35896	GSM877155	APC_mut+	NA
GSE35896	GSM877157	APC_mut-	CL1
GSE35896	GSM877158	APC_mut+	NA
GSE35896	GSM877159	APC_mut+	NA
GSE35896	GSM877160	APC_mut+	NA
GSE35896	GSM877161	APC_mut+	NA
GSE35896	GSM877163	APC_mut+	NA
GSE35896	GSM877164	APC_mut+	NA
GSE35896	GSM877165	APC_mut+	NA
GSE35896	GSM877166	APC_mut+	NA
GSE35896	GSM877167	APC_mut+	NA
GSE35896	GSM877168	APC_mut+	NA
GSE35896	GSM877169	APC_mut+	NA
GSE35896	GSM877170	APC_mut+	NA
GSE35896	GSM877171	APC_mut-	CL1
GSE35896	GSM877173	APC_mut+	NA
GSE35896	GSM877174	APC_mut+	NA
GSE35896	GSM877175	APC_mut+	NA
GSE35896	GSM877176	APC_mut+	NA
GSE35896	GSM877177	APC_mut+	NA
GSE35896	GSM877178	APC_mut+	NA
GSE35896	GSM877179	APC_mut-	CL2
GSE35896	GSM877180	APC_mut+	NA
GSE35896	GSM877181	APC_mut+	NA
GSE35896	GSM877182	APC_mut+	NA
GSE35896	GSM877183	APC_mut+	NA
GSE35896	GSM877184	APC_mut+	NA
GSE35896	GSM877185	APC_mut+	NA
GSE35896	GSM877186	APC_mut-	CL1
GSE35896	GSM877187	APC_mut+	NA
GSE35896	GSM877188	APC_mut-	CL1
CPTAC-2	01CO001	APC_mut+	NA
CPTAC-2	01CO005	APC_mut+	NA
CPTAC-2	01CO006	APC_mut-	CL2
CPTAC-2	01CO008	APC_mut-	CL2
CPTAC-2	01CO013	APC_mut+	NA
CPTAC-2	01CO015	APC_mut+	NA
CPTAC-2	01CO019	APC_mut+	NA
CPTAC-2	05CO002	APC_mut+	NA
CPTAC-2	05CO005	APC_mut+	NA
CPTAC-2	05CO011	APC_mut+	NA
CPTAC-2	05CO014	APC_mut+	NA
CPTAC-2	05CO020	APC_mut+	NA
CPTAC-2	05CO026	APC_mut+	NA
CPTAC-2	05CO028	APC_mut+	NA
CPTAC-2	05CO029	APC_mut+	NA
CPTAC-2	05CO033	APC_mut+	NA
CPTAC-2	05CO034	APC_mut+	NA
CPTAC-2	05CO035	APC_mut+	NA
CPTAC-2	05CO045	APC_mut+	NA
CPTAC-2	05CO047	APC_mut+	NA
CPTAC-2	05CO049	APC_mut+	NA
CPTAC-2	05CO053	APC_mut+	NA
CPTAC-2	05CO054	APC_mut+	NA
CPTAC-2	05CO055	APC_mut-	CL1
CPTAC-2	06CO001	APC_mut+	NA
CPTAC-2	06CO002	APC_mut+	NA
CPTAC-2	09CO005	APC_mut+	NA
CPTAC-2	09CO006	APC_mut+	NA
CPTAC-2	09CO008	APC_mut+	NA
CPTAC-2	09CO011	APC_mut+	NA
CPTAC-2	09CO013	APC_mut+	NA
CPTAC-2	09CO014	APC_mut+	NA
CPTAC-2	09CO015	APC_mut+	NA
CPTAC-2	09CO018	APC_mut+	NA
CPTAC-2	09CO019	APC_mut+	NA
CPTAC-2	09CO022	APC_mut+	NA
CPTAC-2	11CO005	APC_mut+	NA
CPTAC-2	11CO008	APC_mut+	NA
CPTAC-2	11CO010	APC_mut+	NA
CPTAC-2	11CO019	APC_mut+	NA
CPTAC-2	11CO020	APC_mut+	NA
CPTAC-2	11CO021	APC_mut+	NA
CPTAC-2	11CO022	APC_mut+	NA
CPTAC-2	11CO027	APC_mut+	NA
CPTAC-2	11CO030	APC_mut+	NA
CPTAC-2	11CO032	APC_mut+	NA
CPTAC-2	11CO037	APC_mut-	CL1
CPTAC-2	11CO039	APC_mut+	NA
CPTAC-2	11CO042	APC_mut-	CL1
CPTAC-2	11CO043	APC_mut+	NA
CPTAC-2	11CO044	APC_mut+	NA
CPTAC-2	11CO045	APC_mut+	NA
CPTAC-2	11CO047	APC_mut+	NA
CPTAC-2	11CO048	APC_mut-	CL2
CPTAC-2	11CO052	APC_mut+	NA
CPTAC-2	11CO053	APC_mut+	NA
CPTAC-2	11CO054	APC_mut+	NA
CPTAC-2	11CO057	APC_mut+	NA
CPTAC-2	11CO058	APC_mut+	NA
CPTAC-2	11CO060	APC_mut+	NA
CPTAC-2	11CO062	APC_mut-	CL2
CPTAC-2	11CO072	APC_mut+	NA
CPTAC-2	11CO077	APC_mut+	NA
CPTAC-2	11CO079	APC_mut+	NA
CPTAC-2	14CO002	APC_mut+	NA
CPTAC-2	14CO005	APC_mut+	NA
CPTAC-2	15CO001	APC_mut+	NA
CPTAC-2	15CO002	APC_mut+	NA
CPTAC-2	16CO002	APC_mut+	NA
CPTAC-2	16CO003	APC_mut+	NA
CPTAC-2	16CO006	APC_mut+	NA
CPTAC-2	16CO011	APC_mut+	NA
CPTAC-2	16CO012	APC_mut-	CL2
CPTAC-2	20CO001	APC_mut-	CL2
CPTAC-2	20CO004	APC_mut+	NA
CPTAC-2	20CO007	APC_mut+	NA
CPTAC-2	21CO006	APC_mut+	NA
CPTAC-2	21CO007	APC_mut+	NA
CPTAC-2	22CO004	APC_mut-	CL1
CPTAC-2	24CO005	APC_mut+	NA
CPTAC-2	27CO004	APC_mut-	CL2
DepMap	ACH-000007	APC_mut-	NA
DepMap	ACH-000009	APC_mut+	NA
DepMap	ACH-000202	APC_mut+	NA
DepMap	ACH-000249	APC_mut+	NA
DepMap	ACH-000253	APC_mut+	NA
DepMap	ACH-000286	APC_mut+	NA
DepMap	ACH-000296	APC_mut+	NA
DepMap	ACH-000350	APC_mut+	NA
DepMap	ACH-000381	APC_mut+	NA
DepMap	ACH-000403	APC_mut+	NA
DepMap	ACH-000421	APC_mut+	NA
DepMap	ACH-000467	APC_mut-	NA
DepMap	ACH-000470	APC_mut+	NA
DepMap	ACH-000491	APC_mut-	NA
DepMap	ACH-000552	APC_mut+	NA
DepMap	ACH-000651	APC_mut+	NA
DepMap	ACH-000680	APC_mut+	NA
DepMap	ACH-000683	APC_mut+	NA
DepMap	ACH-000820	APC_mut+	NA
